# Metagenomic identification of novel *Hepaciviridae* in Australian birds reveals pegivirus recombination

**DOI:** 10.64898/2026.09.17.752486

**Authors:** Jasper W. Schwarz, Josephine Rieken, Ethan Mandojana, Karrie Rose, Heather Fenton, Jane Hall, Kate Van Brussel, Edward C. Holmes

## Abstract

The *Hepaciviridae* family of RNA viruses have a wide range of hosts including arthropods, fish, birds and mammals. Birds are well documented reservoirs of these viruses, owing to their physiological and ecological characteristics that facilitates rapid transmission through populations. To expand our understanding of the avian virome, with a particular focus on the identification of novel hepaciviruses, we performed metatranscriptomic sequencing on tissues taken from Australian endemic birds such as emus, pelicans as well as migratory birds (shearwater and albatross sp., egrets, herons and cuckoos) found deceased in New South Wales, Australia between 2021 and 2025. From these data we identified two novel pegiviruses – shearwater and Australian pelican pegivirus (denoted SWPgV and APPgV) – that provided phylogenetic evidence of a putative recombination event, reflected in incongruent tree topologies. SWPgV and APPgV form a sister clade with previously described avian-associated pegiviruses in NS3 phylogenetic trees, yet fell as a unique basal group in phylogenies based on NS5B. The lack of a clear parental lineage in NS5B domains suggests that additional divergent avian-associated pegiviruses have yet to be identified. In addition, we discovered two novel orthohepaciviruses herein named short-tailed shearwater and emu orthohepacivirus (STSHpV and EHpV) that are related to other avian-associated orthohepaciviruses, indicative of a long avian association, as well as a confirmed case of pegivirus and orthohepacivirus co-infection. Combined, these avian hepacivirus findings demonstrate the importance of tissue-based viral discovery studies in uncovering novel virus species and understanding their complex evolutionary histories.
