## Supplementary Table 1 for "Metagenomic identification of novel *Hepaciviridae* in Australian birds reveals pegivirus recombination"

### Sheet: Sheet1
Supplementary Table 1. Sequencing library information with pooled species, organ and necropsy information
	Library ID	Trimmed read count	Contig count	Species	Tissue	ARWH sample ID	Sample collection location (Postcode)	Host Sex	Estimated Age	Summary of Indivdual Diseases
1	MG1	45673825	410552	Shy Albatross	PV Nodule	14891.1	Mona Vale (2103)	Male	Juvenile	Cachexia, blunt trauma, parasitism (incidental)
				Short-tailed Shearwater	Skin Lesion	15587.1	Bondi (2026)	Female	Adult	Cachexia, pox-like lesion
2	MK1	54772841	587683	Channel Billed-Cuckoo	Kidney	13534.3	Duffy's Forest (2084)	Female	Sub-adult	Euthanised - suspect dsDNA Pscittacine circovirus (PCR negative)
				Australasian Gannet	Kidney	15453.1	Kioloa (2539)	Female	Sub-adult	Euthanised - Predation - associated pathologies
				Short-tailed Shearwater	Kidney	15588.7	Dee Why (2099)	Male	Adult	Cachexia, parasitism (incidental)
				Shy Albatross	Kidney	14891.1	Mona Vale (2103)	Male	Juvenile	Cachexia, blunt trauma, parasitism (incidental)
3	MS1	44288474	283339	Channel Billed-Cuckoo	Spleen	13534.3	Duffy's Forest (2084)	Female	Sub-adult	Euthanised - suspect dsDNA Pscittacine circovirus (PCR negative)
				Short-tailed Shearwater	Spleen	15589.8	Cronulla (2230)	Male	Adult	Euthanised - Cachexia - Migration induced
				Sooty Shearwater	Spleen	15605.1	Minnie Water (2462)	Male	Adult	Cachexia - Migration induced
				Australasian Gannet	Spleen	15453.1	Kioloa (2539)	Female	Sub-adult	Euthanised - Predation - associated pathologies
4	MB1	46986692	624781	Channel Billed-Cuckoo	Brain	13534.3	Duffy's Forest (2084)	Female	Sub-adult	Euthanised - suspect dsDNA Pscittacine circovirus (PCR negative)
				Australasian Gannet	Brain	15453.1	Kioloa (2539)	Female	Sub-adult	Euthanised - Predation - associated pathologies
				Sooty Shearwater	Brain	15605.2	Minnie Water (2462)	Female	Adult	Cachexia - Migration induced
				Wedge-tail Shearwater	Brain	15009.1	Bondi (2026)	Female	Juvenile	Paracitism - Ascariasis
				Southern Boobook	Brain	14909.1	Clunes (2480)	Male	Adult	Euthanised - Trauma
				Shy Albatross	Brain	14891.1	Mona Vale (2103)	Male	Juvenile	Cachexia, blunt trauma, parasitism (incidental)
5	MLU1	49040445	544623	Australasian Gannet	Lung	14722.2	Whale Beach (2107)	Unknown	Sub-adult	Undetermined - potential predation post-mortem
				Sooty Shearwater	Lung	15605.2	Minnie Water (2462)	Female	Adult	Cachexia - Migration induced
				Australasian Gannet	Lung	14722.3	Whale Beach (2107)	Female	Adult	Undetermined - potential predation post-mortem
				Short-tailed Shearwater	Lung	15587.2	Bondi (2026)	Female	Adult	Cachexia - Migration induced
				Wedge-tail Shearwater	Lung	15677.1	Clifton Gardens (2088)	Male	Adult	Cachexia - Migration induced
				Australasian Gannet	Lung	15453.1	Kioloa (2539)	Female	Sub-adult	Euthanised - Predation - associated pathologies
6	MLI1	53765348	229693	Australasian Gannet	Liver	14722.3	Whale Beach (2107)	Female	Adult	Undetermined - potential predation post-mortem
				Sooty Shearwater	Liver	15605.1	Minnie Water (2462)	Male	Adult	Cachexia - Migration induced
				Sooty Shearwater	Liver	15605.2	Minnie Water (2462)	Female	Adult	Cachexia - Migration induced
				Channel Billed-Cuckoo	Liver	13534.3	Duffy's Forest (2084)	Female	Sub-adult	Euthanised - suspect dsDNA Pscittacine circovirus (PCR negative)
				Cattle Egret	Liver	15945.1	Leeton (2705)	Male	Juvenile	Euthanised - Metabolic bone disease
				Shy Albatross	Liver	14891.1	Mona Vale (2103)	Male	Juvenile	Cachexia, blunt trauma, parasitism (incidental)
7	MLI2	53983425	384434	Wedge-tail Shearwater	Liver	15009.1	Bondi (2026)	Female	Juvenile	Paracitism - Ascariasis
				Australasian Gannet	Liver	15453.1	Kioloa (2539)	Female	Sub-adult	Euthanised - Predation - associated pathologies
				Little Shearwater	Liver	15588.6	Dee Why (2099)	Female	Adult	Cachexia, parasitism (incidental)
				Wedge-tail Shearwater	Liver	15677.1	Clifton Gardens (2088)	Male	Adult	Cachexia - Migration induced
8	STSB1	52176054	467956	Short-tailed Shearwater	Brain	15587.2	Bondi (2026)	Female	Adult	Cachexia - Migration induced
				Short-tailed Shearwater	Brain	15588.7	Dee Why (2099)	Male	Adult	Cachexia, parasitism (incidental)
				Short-tailed Shearwater	Brain	16272.1	Macmasters Beach (2251)	Female	Sub-adult	Cachexia - Migration induced
				Short-tailed Shearwater	Brain	15589.3	Cronulla (2230)	Male	Adult	Euthanised - Cachexia - Migration induced
9	STSB2	55615640	460670	Short-tailed Shearwater	Brain	15588.8	Dee Why (2099)	Female	Adult	Euthanised - cachexia, parasitism (incidental)
				Short-tailed Shearwater	Brain	15589.4	Cronulla (2230)	Male	Adult	Euthanised - Cachexia - Migration induced
				Short-tailed Shearwater	Brain	15589.5	Cronulla (2230)	Male	Adult	Euthanised - Cachexia - Migration induced
				Short-tailed Shearwater	Brain	15588.9	Dee Why (2099)	Female	Adult	Cachexia, parasitism (incidental)
				Short-tailed Shearwater	Brain	15587.2	Bondi (2026)	Female	Adult	Cachexia - Migration induced
10	STSK1	52255749	396852	Short-tailed Shearwater	Kidney	15587.2	Bondi (2026)	Female	Adult	Cachexia - Migration induced
				Short-tailed Shearwater	Kidney	15588.8	Dee Why (2099)	Female	Adult	Euthanised - cachexia, parasitism (incidental)
				Short-tailed Shearwater	Kidney	15589.1	Cronulla (2230)	Male	Adult	Euthanised - Cachexia - Migration induced
				Short-tailed Shearwater	Kidney	15589.1	Cronulla (2230)	Male	Adult	Euthanised - Cachexia - Migration induced
11	STSK2	58369863	362691	Short-tailed Shearwater	Kidney	15589.2	Cronulla (2230)	Male	Adult	Euthanised - Cachexia - Migration induced
				Short-tailed Shearwater	Kidney	15589.4	Cronulla (2230)	Male	Adult	Euthanised - Cachexia - Migration induced
				Short-tailed Shearwater	Kidney	15589.6	Cronulla (2230)	Male	Adult	Euthanised - Cachexia - Migration induced
				Short-tailed Shearwater	Kidney	15589.7	Cronulla (2230)	Male	Adult	Euthanised - Cachexia - Migration induced
				Short-tailed Shearwater	Kidney	15589.8	Cronulla (2230)	Male	Adult	Euthanised - Cachexia - Migration induced
12	STSK3	56043011	367558	Short-tailed Shearwater	Kidney	15597.1	North Haven (2443)	Female	Adult	Cachexia - Migration induced
				Short-tailed Shearwater	Kidney	15597.2	North Haven (2443)	Male	Adult	Cachexia - Migration induced
				Short-tailed Shearwater	Kidney	15597.4	North Haven (2443)	Male	Adult	Cachexia - Migration induced
				Short-tailed Shearwater	Kidney	15597.5	North Haven (2443)	Female	Adult	Cachexia - Migration induced
13	STSK4	49821847	236193	Short-tailed Shearwater	Kidney	15605.1	Minnie Water (2462)	Male	Adult	Cachexia - Migration induced
				Short-tailed Shearwater	Kidney	15605.2	Minnie Water (2462)	Female	Adult	Cachexia - Migration induced
				Short-tailed Shearwater	Kidney	15606.1	Malua Bay (2536)	Male	Adult	Cachexia - Migration induced
				Short-tailed Shearwater	Kidney	16272.1	Macmasters Beach (2251)	Female	Sub-adult	Cachexia - Migration induced
				Short-tailed Shearwater	Kidney	15606.2	Malua Bay (2536)	Female	Adult	Cachexia - Migration induced
14	STSLI1	51521389	227426	Short-tailed Shearwater	Liver	15597.4	North Haven (2443)	Male	Adult	Cachexia - Migration induced
				Short-tailed Shearwater	Liver	15597.1	North Haven (2443)	Female	Adult	Cachexia - Migration induced
				Short-tailed Shearwater	Liver	15606.2	Malua Bay (2536)	Female	Adult	Cachexia - Migration induced
				Short-tailed Shearwater	Liver	15606.1	Malua Bay (2536)	Male	Adult	Cachexia - Migration induced
				Short-tailed Shearwater	Liver	15588.1	Long Reef (2097)	Female	Adult	Cachexia
				Short-tailed Shearwater	Liver	15588.9	Dee Why (2099)	Female	Adult	Cachexia, parasitism (incidental)
15	STSLI2	69090752	323088	Short-tailed Shearwater	Liver	15589.3	Cronulla (2230)	Male	Adult	Euthanised - Cachexia - Migration induced
				Short-tailed Shearwater	Liver	15589.2	Cronulla (2230)	Male	Adult	Euthanised - Cachexia - Migration induced
				Short-tailed Shearwater	Liver	15587.1	Bondi (2026)	Female	Adult	Cachexia, pox-like lesion
				Short-tailed Shearwater	Liver	15589.7	Cronulla (2230)	Male	Adult	Euthanised - Cachexia - Migration induced
				Short-tailed Shearwater	Liver	15589.6	Cronulla (2230)	Male	Adult	Euthanised - Cachexia - Migration induced
16	STSLI3	62391290	325077	Short-tailed Shearwater	Liver	15589.8	Cronulla (2230)	Male	Adult	Euthanised - Cachexia - Migration induced
				Short-tailed Shearwater	Liver	15587.2	Bondi (2026)	Female	Adult	Cachexia - Migration induced
				Short-tailed Shearwater	Liver	15597.3	North Haven (2443)	Female	Adult	Cachexia - Migration induced
				Short-tailed Shearwater	Liver	16272.1	Macmasters Beach (2251)	Female	Sub-adult	Cachexia - Migration induced
				Short-tailed Shearwater	Liver	15597.2	North Haven (2443)	Male	Adult	Cachexia - Migration induced
17	STSLU1	56223003	404202	Short-tailed Shearwater	Lung	15587.1	Bondi (2026)	Female	Adult	Cachexia, pox-like lesion
				Short-tailed Shearwater	Lung	15588.7	Dee Why (2099)	Male	Adult	Cachexia, parasitism (incidental)
				Short-tailed Shearwater	Lung	15588.9	Dee Why (2099)	Male	Adult	Cachexia, parasitism (incidental)
				Short-tailed Shearwater	Lung	15589.3	Cronulla (2230)	Male	Adult	Euthanised - Cachexia - Migration induced
				Short-tailed Shearwater	Lung	15589.6	Cronulla (2230)	Male	Adult	Euthanised - Cachexia - Migration induced
				Short-tailed Shearwater	Lung	15597.3	North Haven (2443)	Female	Adult	Cachexia - Migration induced
18	STSLU2	52773045	391411	Short-tailed Shearwater	Lung	15597.1	North Haven (2443)	Female	Adult	Cachexia - Migration induced
				Short-tailed Shearwater	Lung	15597.4	North Haven (2443)	Male	Adult	Cachexia - Migration induced
				Short-tailed Shearwater	Lung	15597.5	North Haven (2443)	Female	Adult	Cachexia - Migration induced
				Short-tailed Shearwater	Lung	15606.1	Malua Bay (2536)	Male	Adult	Cachexia - Migration induced
				Short-tailed Shearwater	Lung	15606.2	Malua Bay (2536)	Female	Adult	Cachexia - Migration induced
				Short-tailed Shearwater	Lung	16272.1	Macmasters Beach (2251)	Female	Sub-adult	Cachexia - Migration induced
19	EGLU1	47841761	251287	Eastern Great Egret	Lung	16115.3	Menindee (2879)	Male	Sub-adult	Unknown - suspect water quality (botulism or algae overgrowth)
				Eastern Great Egret	Lung	16115.4	Menindee (2879)	Female	Sub-adult	Unknown - suspect water quality (botulism or algae overgrowth)
20	EGLU2	54255564	97450	Eastern Great Egret	Kidney	16115.3	Menindee (2879)	Male	Sub-adult	Unknown - suspect water quality (botulism or algae overgrowth)
				Eastern Great Egret	Kidney	16115.4	Menindee (2879)	Female	Sub-adult	Unknown - suspect water quality (botulism or algae overgrowth)
21	EGLU3	63041406	184697	Eastern Great Egret	Spleen	16115.3	Menindee (2879)	Male	Sub-adult	Unknown - suspect water quality (botulism or algae overgrowth)
				Eastern Great Egret	Spleen	16115.4	Menindee (2879)	Female	Sub-adult	Unknown - suspect water quality (botulism or algae overgrowth)
22	CBCS1	67765424	368602	Channel Billed-Cuckoo	Skin	13534.3	Duffy's Forest (2084)	Female	Sub-adult	Euthanised - suspect dsDNA Pscittacine circovirus (PCR negative)
23	Hay03	61434051	355710	Emu	Liver	16298.5	Hay (2711)	Female	Sub-adult	Euthanised - poor reflex & lethargy
				Emu	Lung	16298.5	Hay (2711)	Female	Sub-adult	Euthanised - poor reflex & lethargy
				Emu	Kidney	16298.5	Hay (2711)	Female	Sub-adult	Euthanised - poor reflex & lethargy
				Emu	Liver	16298.3	Hay (2711)	Female	Juvenile	Euthanised - lethargy and paralysis
				Emu	Lung	16298.3	Hay (2711)	Female	Juvenile	Euthanised - lethargy and paralysis
				Emu	Kidney	16298.3	Hay (2711)	Female	Juvenile	Euthanised - lethargy and paralysis
24	IP01	53092970	339524	Australian Pelican	Spleen	14649.4	Lake Brewster (2675)	Male	Sub-adult	Unknown - mass mortality
				Australian Pelican	Spleen	14649.7	Lake Brewster (2675)	Male	Sub-adult	Unknown - mass mortality
				Australian Pelican	Spleen	14649.8	Lake Brewster (2675)	Male	Sub-adult	Unknown - mass mortality
				Australian Pelican	Spleen	14649.5	Lake Brewster (2675)	Male	Sub-adult	Unknown - mass mortality
				Australian Pelican	Spleen	14649.2	Lake Brewster (2675)	Male	Sub-adult	Unknown - mass mortality
				Australian Pelican	Spleen	14649.6	Lake Brewster (2675)	Male	Sub-adult	Unknown - mass mortality
25	IP02	45761791	323366	Australian Pelican	Spleen	16152.1	Port Macquarie (2444)	Male	Sub-adult	Paracitism - nematodiasis
				Australian Pelican	Spleen	16115.1	Menindee (2879)	Male	Sub-adult	Unknown - suspect water quality (botulism or algae overgrowth)
				Australian Pelican	Spleen	14649.3	Lake Brewster (2675)	Female	Sub-adult	Unknown - mass mortality
				Australian Pelican	Spleen	16115.2	Menindee (2879)	Male	Sub-adult	Unknown - suspect water quality (botulism or algae overgrowth)
				Australian Pelican	Spleen	14649.1	Lake Brewster (2675)	Male	Sub-adult	Unknown - mass mortality
26	IP03	48575258	395701	Straw-necked Ibis	Spleen	14514.9	Kookaburra (2831)	Unkown	Unknown	Unknown - drowning from poisoning likely
				Straw-necked Ibis	Spleen	14514.3	Kookaburra (2831)	Female	Juvenile	Unknown - drowning from poisoning likely
				Straw-necked Ibis	Spleen	14514.4	Kookaburra (2831)	Female	Juvenile	Unknown - drowning from poisoning likely
				Straw-necked Ibis	Spleen	14514.6	Kookaburra (2831)	Male	Juvenile	Unknown - drowning from poisoning likely
				Australian White Ibis	Spleen	15399.1	Blacktown (2148)	Male	Adult	Toxicity - botulism and rodenticide brodifacoum
				Australian White Ibis	Spleen	15399.2	Blacktown (2148)	Female	Juvenile	Toxicity - botulism and rodenticide brodifacoum
				Straw-necked Ibis	Spleen	14510.1	Leeton (2705)	Female	Adult	Unknown - Unidentifiable
				Straw-necked Ibis	Spleen	14510.2	Leeton (2705)	Female	Adult	Unknown - Unidentifiable
27	IP04	61313621	86581	Australian Pelican	Kidney	14649.4	Lake Brewster (2675)	Male	Sub-adult	Unknown - mass mortality
				Australian Pelican	Kidney	14649.7	Lake Brewster (2675)	Male	Sub-adult	Unknown - mass mortality
				Australian Pelican	Kidney	14649.8	Lake Brewster (2675)	Male	Sub-adult	Unknown - mass mortality
				Australian Pelican	Kidney	14649.5	Lake Brewster (2675)	Male	Sub-adult	Unknown - mass mortality
				Australian Pelican	Kidney	14649.2	Lake Brewster (2675)	Male	Sub-adult	Unknown - mass mortality
				Australian Pelican	Kidney	14649.6	Lake Brewster (2675)	Male	Sub-adult	Unknown - mass mortality
28	IP05	54603063	288567	Australian Pelican	Kidney	16152.1	Port Macquarie (2444)	Male	Sub-adult	Paracitism - nematodiasis
				Australian Pelican	Kidney	14649.3	Lake Brewster (2675)	Female	Sub-adult	Unknown - mass mortality
				Australian Pelican	Kidney	14649.1	Lake Brewster (2675)	Male	Sub-adult	Unknown - mass mortality
29	IP06	58408134	408821	Straw-necked Ibis	Kidney	14514.3	Kookaburra (2831)	Female	Juvenile	Unknown - drowning from poisoning likely
				Straw-necked Ibis	Kidney	14514.4	Kookaburra (2831)	Female	Juvenile	Unknown - drowning from poisoning likely
				Straw-necked Ibis	Kidney	14514.6	Kookaburra (2831)	Male	Juvenile	Unknown - drowning from poisoning likely
				Australian White Ibis	Kidney	15399.1	Blacktown (2148)	Male	Adult	Toxicity - botulism and rodenticide brodifacoum
				Australian White Ibis	Kidney	15399.2	Blacktown (2148)	Female	Juvenile	Toxicity - botulism and rodenticide brodifacoum
				Straw-necked Ibis	Kidney	14510.1	Leeton (2705)	Female	Adult	Unknown - Unidentifiable
				Straw-necked Ibis	Kidney	14514.1	Kookaburra (2831)	Male	Juvenile	Unknown - drowning from poisoning likely
				Straw-necked Ibis	Kidney	14514.7	Kookaburra (2831)	Male	Juvenile	Unknown - drowning from poisoning likely
30	IP07	54271777	264719	Australian Pelican	Liver	16152.1	Port Macquarie (2444)	Male	Sub-adult	Paracitism - nematodiasis
				Australian Pelican	Liver	16115.1	Menindee (2879)	Male	Sub-adult	Unknown - suspect water quality (botulism or algae overgrowth)
				Australian Pelican	Liver	16115.2	Menindee (2879)	Male	Sub-adult	Unknown - suspect water quality (botulism or algae overgrowth)
31	IP08	69042799	298958	Straw-necked Ibis	Liver	14514.6	Kookaburra (2831)	Male	Juvenile	Unknown - drowning from poisoning likely
				Straw-necked Ibis	Liver	15399.1	Blacktown (2148)	Male	Adult	Toxicity - botulism and rodenticide brodifacoum
				Straw-necked Ibis	Liver	15399.2	Blacktown (2148)	Female	Juvenile	Toxicity - botulism and rodenticide brodifacoum
				Straw-necked Ibis	Liver	14514.7	Kookaburra (2831)	Male	Juvenile	Unknown - drowning from poisoning likely
32	IP09	57354657	341846	Australian Pelican	Lung	16152.1	Port Macquarie (2444)	Male	Sub-adult	Paracitism - nematodiasis
				Australian Pelican	Lung	16115.1	Menindee (2879)	Male	Sub-adult	Unknown - suspect water quality (botulism or algae overgrowth)
				Australian Pelican	Lung	16152.2	Port Macquarie (2444)	Male	Adult	Cachexia - nematodiasis & suspect poisoning
33	IP10	51545129	340106	Australian White Ibis	Lung	15399.1	Blacktown (2148)	Male	Adult	Toxicity - botulism and rodenticide brodifacoum
				Australian White Ibis	Lung	15399.2	Blacktown (2148)	Female	Juvenile	Toxicity - botulism and rodenticide brodifacoum
34	IP11	52989826	441529	Australian Pelican	Brain	14649.7	Lake Brewster (2675)	Male	Sub-adult	Unknown - mass mortality
				Australian Pelican	Brain	14649.8	Lake Brewster (2675)	Male	Sub-adult	Unknown - mass mortality
				Australian Pelican	Brain	14649.5	Lake Brewster (2675)	Male	Sub-adult	Unknown - mass mortality
				Australian Pelican	Brain	14649.2	Lake Brewster (2675)	Male	Sub-adult	Unknown - mass mortality
				Australian Pelican	Brain	14649.6	Lake Brewster (2675)	Male	Sub-adult	Unknown - mass mortality
35	IP12	80355915	250318	Australian Pelican	Brain	16152.1	Port Macquarie (2444)	Male	Sub-adult	Paracitism - nematodiasis
				Australian Pelican	Brain	16115.1	Menindee (2879)	Male	Sub-adult	Unknown - suspect water quality (botulism or algae overgrowth)
				Australian Pelican	Brain	14649.3	Lake Brewster (2675)	Female	Sub-adult	Unknown - mass mortality
				Australian Pelican	Brain	16115.2	Menindee (2879)	Male	Sub-adult	Unknown - suspect water quality (botulism or algae overgrowth)
				Australian Pelican	Brain	14649.1	Lake Brewster (2675)	Male	Sub-adult	Unknown - mass mortality
				Australian Pelican	Brain	16152.2	Port Macquarie (2444)	Male	Adult	Cachexia - nematodiasis & suspect poisoning
36	IP13	58080477	430773	Straw-necked Ibis	Brain	14514.6	Kookaburra (2831)	Male	Juvenile	Unknown - drowning from poisoning likely
				Australian White Ibis	Brain	15399.1	Blacktown (2148)	Male	Adult	Toxicity - botulism and rodenticide brodifacoum
				Australian White Ibis	Brain	15399.2	Blacktown (2148)	Female	Juvenile	Toxicity - botulism and rodenticide brodifacoum
				Straw-necked Ibis	Brain	14510.1	Leeton (2705)	Female	Adult	Unknown - Unidentifiable
				Straw-necked Ibis	Brain	14510.2	Leeton (2705)	Female	Adult	Unknown - Unidentifiable
				Straw-necked Ibis	Brain	14510.3	Leeton (2705)	Female	Adult	Unknown - Unidentifiable
				Straw-necked Ibis	Brain	14514.1	Kookaburra (2831)	Male	Juvenile	Unknown - drowning from poisoning likely
				Straw-necked Ibis	Brain	14514.7	Kookaburra (2831)	Male	Juvenile	Unknown - drowning from poisoning likely
37	REAGENT 1	5314492	7078
38	REAGENT 2	104664	101
