## Supplementary Tables 2 for "Metagenomic identification of novel *Hepaciviridae* in Australian birds reveals pegivirus recombination"

### Sheet: Sheet1
Supplementary Table 2. Primers used for RT-PCR confirmation.
Primer name	Primer Sequence (5' - 3')	Virus target	Target region	Product size	Library used
STSLI2_Hepaci_F1	GAGACCCCCGATTGGCTATG	STSHpV_STSLI2	NS5B	617	STSLI2
STSLI2_Hepaci_R1	TTTCTGACAGCGGGCAAGAT
STSLU1_Hepaci_F1	GAGACCCCCGATTGGCTATG	STSHpV_STSLU1, STSHpV_STSK3	NS5B	871	STSLU1, STSK3
STSLU1_Hepaci_R1	AACCAGCGACACCAATACGT
MLI2_Pegi_F1	GGTGACAAAGTGGCGTGAAC	STSPgV_MLI2	NS5B	777	MLI2
MLI2_Pegi_R1	TCATCGCCACACACGAGAAA
STSLI3_Pegi_F1	TCATCGCCACACACGAGAAA	STSPgV_STSLI3	NS5B	613	STSLI3
STSLI3_Pegi_R1	AGTTGCGAAGGTTAAGGCGA
STSLU1_Pegi_F1	GCTAAGATTACGGTCGCGGA	STSPgV_STSLU1, STSPgV_STSK3	NS5B	1104	STSLU1, STSK3
STSLU1_Pegi_R1	CAGAGCCTTGTGACACGACT
STSLI1_Hepaci_F1	GAGACCCCCGATTGGCTATG	STSHpV_STSLI1	NS5B	156	STSLI1
STSLI1_Hepaci_R1	GTTGAGCGACGTCACCAAAC
Emu_hepaci_F1	ACATGGTAGAATCCGAGCAC	EHpV	NS5B	423	Hay_03
Emu_hepaci_R1	GCACAATCAACAGCACGATC
IP02_Pegi_FWD_contig_join_RdRp_1	CGAAGACGGTAAGGAGCACT	APPgV_IP02_NS5B	NS5B	513	IP02
IP02_Pegi_REV_contig_join_RdRp_1	CTTCCTCAAAGCGGCAGTCA
IP02_Pegi_FWD_contig_join_RdRp_2	ATCAGGCCGTGAAGAAGGTG	APPgV_IP02_NS5B	NS5B	397	IP02
IP02_Pegi_REV_contig_join_RdRp_2	AAAGCTAGCGTCCACTGCAT
IP02_Pegi_FWD_contig_join_Heli_2	AAGTTGACAGGCTCGTCCAG	APPgV_IP02_NS3	NS3	560	IP02
IP02_Pegi_REV_contig_join_Heli_2	TATGGCGCAACCCTCAAAGT
