## Supplementary Tables 3 for "Metagenomic identification of novel *Hepaciviridae* in Australian birds reveals pegivirus recombination"

### Sheet: Sheet1
Supplementary Table 3. Recombination breakpoints identified by GARD
Region	Protein domains included	AA positions	Figure 5 location
Region A	pre-Envelope - NS2	67 - 521	A
Region B	NS2 - NS3 (Protease)	521 - 781	B
Region C	NS3 (Protease) - NS3 (Helicase)	781 - 1081	C
Region D	NS3 (Helicase) – NS5a	1081 - 1479	D
Region E	NS5a - NS5b	1479 - 1762	E
Region F	NS3 (Protease) - NS5b	781 - 1762	F
Region G	NS5b	1762 - 2068	G
